# Pan-cancer image-based detection of clinically actionable genetic alterations

**DOI:** 10.1101/833756

**Authors:** Jakob Nikolas Kather, Lara R. Heij, Heike I. Grabsch, Loes F. S. Kooreman, Chiara Loeffler, Amelie Echle, Jeremias Krause, Hannah Sophie Muti, Jan M. Niehues, Kai A. J. Sommer, Peter Bankhead, Jefree J. Schulte, Nicole A. Cipriani, Nadina Ortiz-Brüchle, Akash Patnaik, Andrew Srisuwananukorn, Hermann Brenner, Michael Hoffmeister, Piet A. van den Brandt, Dirk Jäger, Christian Trautwein, Alexander T. Pearson, Tom Luedde

**Affiliations:** Department of Medicine III, University Hospital RWTH Aachen, Aachen, Germany; German Cancer Consortium (DKTK), Heidelberg, Germany; Applied Tumor Immunity, German Cancer Research Center (DKFZ), Heidelberg, Germany; Department of Surgery and Transplantation, University Hospital RWTH Aachen, Aachen, Germany; Department of Surgery, NUTRIM, School of Nutrition and Translational Research in Metabolism, Maastricht University, Maastricht, The Netherlands; Institute of Pathology, University Hospital RWTH Aachen, Aachen, Germany; Department of Pathology, GROW School for Oncology and Developmental Biology, Maastricht University Medical Center+, Maastricht, The Netherlands; Pathology & Data Analytics, Leeds Institute of Medical Research at St James’s, University of Leeds, Leeds, UK; MRC Institute of Genetics and Molecular Medicine, University of Edinburgh, Edinburgh, UK; Department of Pathology, University of Chicago Medicine, Chicago, IL, USA; Department of Medicine, University of Chicago Medicine, Chicago, IL, USA; Department of Medicine, University of Illinois – Chicago, Chicago, IL, USA; Division of Clinical Epidemiology and Aging Research, German Cancer Research Center (DKFZ), Heidelberg, Germany; Division of Preventive Oncology, German Cancer Research Center (DKFZ) and National Center for Tumor Diseases (NCT), Heidelberg, Germany; Department of Epidemiology, GROW School for Oncology and Developmental Biology, Maastricht University Medical Center+, Maastricht, The Netherlands; Division of Gastroenterology, Hepatology and GI Oncology, University Hospital RWTH Aachen, Aachen, Germany

## Abstract

Precision treatment of cancer relies on genetic alterations which are diagnosed by molecular biology assays.^1^ These tests can be a bottleneck in oncology workflows because of high turnaround time, tissue usage and costs.^2^ Here, we show that deep learning can predict point mutations, molecular tumor subtypes and immune-related gene expression signatures^3,4^ directly from routine histological images of tumor tissue. We developed and systematically optimized a one-stop-shop workflow and applied it to more than 4000 patients with breast^5^, colon and rectal^6^, head and neck^7^, lung^8,9^, pancreatic^10^, prostate^11^ cancer, melanoma^12^ and gastric^13^ cancer. Together, our findings show that a single deep learning algorithm can predict clinically actionable alterations from routine histology data. Our method can be implemented on mobile hardware^14^, potentially enabling point-of-care diagnostics for personalized cancer treatment in individual patients.
