## Supplementary material for "Pan-cancer image-based detection of clinically actionable genetic alterations": Suppl. Table 1

### Sheet: Sheet1
experiment ID	MaxEpochs	maxBlockNum	learningRate	hotLayers	modelTemplate	totalTime	varN	MSI-H mean AUC	MSI-L mean AUC	MSS mean AUC
KVEHAVWSQWAK_FRCHN	4	250	5e-05	10	densenet201	13131.5	MSIStatus	0.819035	0.45465	0.590295
KVEHAVWSQWAK_CNQYR	4	250	5e-05	20	densenet201	13554.2	MSIStatus	0.817001	0.452218	0.604207
QIMYHKGCGRTC_HDHDW	4	250	5e-05	30	densenet201	18319.9	MSIStatus	0.808933	0.461554	0.606536
ADHFCTQMALQC_PFNWH	4	500	5e-05	30	shufflenet	7491.48	MSIStatus	0.804539	0.445363	0.5746
ADHFCTQMALQC_LHGRW	4	250	0.0001	30	shufflenet	4266.77	MSIStatus	0.80303	0.445546	0.584658
ADHFCTQMALQC_RIRGN	4	500	0.0001	20	shufflenet	5947.61	MSIStatus	0.802768	0.458695	0.588973
KVEHAVWSQWAK_PNCNP	4	250	0.0001	10	densenet201	13399.7	MSIStatus	0.802112	0.452085	0.598735
ADHFCTQMALQC_PPWVS	4	250	5e-05	30	shufflenet	4184.62	MSIStatus	0.801718	0.44031	0.562789
KVEHAVWSQWAK_QATFK	4	500	5e-05	10	densenet201	22942.5	MSIStatus	0.79916	0.454653	0.587143
ADHFCTQMALQC_FHVAL	4	500	5e-05	20	shufflenet	5568.84	MSIStatus	0.798636	0.442334	0.569912
ADHFCTQMALQC_GSARP	4	250	0.0001	20	shufflenet	3151.49	MSIStatus	0.795356	0.447767	0.584843
KVEHAVWSQWAK_KMCNC	4	250	0.0001	20	densenet201	13423.1	MSIStatus	0.795028	0.488	0.613745
CHADAGWQANFK_RGHAR	4	250	0.0001	30	inceptionv3	6247.47	MSIStatus	0.7947	0.415059	0.568424
CHADAGWQANFK_DCHKH	4	500	5e-05	30	inceptionv3	10890.6	MSIStatus	0.793257	0.424559	0.547824
ADHFCTQMALQC_MIEPV	4	500	0.0001	30	shufflenet	7768.81	MSIStatus	0.792601	0.47137	0.593529
ADHFCTQMALQC_LMTQY	4	500	0.0001	10	shufflenet	4631.21	MSIStatus	0.792142	0.455334	0.573242
CHADAGWQANFK_IMHNS	4	500	0.0001	30	inceptionv3	11564.5	MSIStatus	0.791945	0.424926	0.551893
CHADAGWQANFK_HWSES	4	750	0.0001	20	inceptionv3	14267.4	MSIStatus	0.79188	0.415548	0.56116
CHADAGWQANFK_ILYIE	4	500	0.0001	20	inceptionv3	10536.9	MSIStatus	0.791749	0.42021	0.545563
CHADAGWQANFK_FWVNV	4	500	5e-05	20	inceptionv3	9747.95	MSIStatus	0.790568	0.420773	0.54389
CHADAGWQANFK_FFQFD	4	750	5e-05	20	inceptionv3	14547.7	MSIStatus	0.790109	0.409259	0.548377
CHADAGWQANFK_TSQIH	4	750	0.0001	30	inceptionv3	16532.9	MSIStatus	0.78965	0.418019	0.566816
ADHFCTQMALQC_YPIVI	4	750	5e-05	20	shufflenet	7998.13	MSIStatus	0.788994	0.442331	0.572091
ADHFCTQMALQC_KFRMK	4	750	5e-05	30	shufflenet	10442.9	MSIStatus	0.788863	0.441888	0.576046
KVEHAVWSQWAK_VYQHW	4	500	5e-05	20	densenet201	24097.6	MSIStatus	0.7886	0.476901	0.604711
ADHFCTQMALQC_ATYNP	4	750	0.0001	20	shufflenet	8686.9	MSIStatus	0.788076	0.44658	0.583013
ADHFCTQMALQC_GRRTM	4	250	5e-05	20	shufflenet	3079.65	MSIStatus	0.787616	0.440937	0.555159
CHADAGWQANFK_VIRQT	4	750	5e-05	30	inceptionv3	15624.6	MSIStatus	0.786829	0.420298	0.559202
CHADAGWQANFK_FVLNV	4	250	5e-05	30	inceptionv3	6103.74	MSIStatus	0.785649	0.42101	0.565746
KVEHAVWSQWAK_RNLCM	4	750	5e-05	10	densenet201	32827	MSIStatus	0.785386	0.472681	0.594762
CHADAGWQANFK_SDVDL	4	250	0.0001	20	inceptionv3	5519.49	MSIStatus	0.784599	0.429989	0.561393
KVEHAVWSQWAK_YRWPK	4	500	0.0001	10	densenet201	23014.2	MSIStatus	0.781713	0.488351	0.607723
ADHFCTQMALQC_EWVDQ	4	250	0.0001	10	shufflenet	2546.41	MSIStatus	0.77745	0.458201	0.56023
ADHFCTQMALQC_PALEF	4	750	0.0001	30	shufflenet	11011.4	MSIStatus	0.777384	0.464106	0.595353
ADHFCTQMALQC_DQNTH	4	500	5e-05	10	shufflenet	4591.92	MSIStatus	0.776794	0.452851	0.562616
QIMYHKGCGRTC_EIVYL	4	250	0.0001	30	densenet201	17347.1	MSIStatus	0.775941	0.494367	0.623445
QIMYHKGCGRTC_AKCLG	4	500	5e-05	30	densenet201	31044.9	MSIStatus	0.775613	0.486274	0.61164
ADHFCTQMALQC_TGHRD	4	750	5e-05	10	shufflenet	6324.7	MSIStatus	0.774498	0.45029	0.563328
ADHFCTQMALQC_MVQIM	4	750	0.0001	10	shufflenet	6791.37	MSIStatus	0.77417	0.45061	0.567596
KVEHAVWSQWAK_YKHGV	4	750	5e-05	20	densenet201	29024.9	MSIStatus	0.770432	0.48472	0.603949
QIMYHKGCGRTC_FCHCF	4	500	0.0001	30	densenet201	31139.6	MSIStatus	0.768005	0.51175	0.620974
KVEHAVWSQWAK_CYCAS	4	500	0.0001	20	densenet201	22706.4	MSIStatus	0.766431	0.516491	0.611321
CHADAGWQANFK_VNAMI	4	250	5e-05	20	inceptionv3	5453.26	MSIStatus	0.761183	0.427108	0.556114
KVEHAVWSQWAK_CACYV	4	750	0.0001	10	densenet201	31824.7	MSIStatus	0.759543	0.498853	0.607012
ADHFCTQMALQC_IFSNA	4	250	5e-05	10	shufflenet	2546.16	MSIStatus	0.758494	0.462372	0.546674
QIMYHKGCGRTC_RCVIT	4	750	5e-05	30	densenet201	42413.9	MSIStatus	0.756985	0.490757	0.611335
TMRLVTHRVKPS_WHPND	4	500	5e-05	10	resnet18	4716.58	MSIStatus	0.755674	0.463923	0.586052
TMRLVTHRVKPS_KLGIA	4	750	0.0001	10	resnet18	7136.79	MSIStatus	0.754493	0.481238	0.589935
TMRLVTHRVKPS_GAALQ	4	750	5e-05	10	resnet18	6767.56	MSIStatus	0.754231	0.447796	0.574353
QIMYHKGCGRTC_ARLVF	4	750	0.0001	30	densenet201	43108.9	MSIStatus	0.752722	0.511057	0.614077
TMRLVTHRVKPS_ADDAT	4	500	0.0001	10	resnet18	4936.56	MSIStatus	0.752591	0.480596	0.588051
TMRLVTHRVKPS_GCQRP	4	500	0.0001	20	resnet18	7070.43	MSIStatus	0.751017	0.539798	0.62004
PDKGHCTDQCHG_SITMN	4	250	5e-05	10	alexnet	1899.21	MSIStatus	0.751017	0.511185	0.57615
KVEHAVWSQWAK_VYRQL	4	750	0.0001	20	densenet201	30554.9	MSIStatus	0.750754	0.515434	0.60706
TMRLVTHRVKPS_FDYYN	4	500	5e-05	20	resnet18	6724.85	MSIStatus	0.749836	0.522398	0.614195
PDKGHCTDQCHG_PKLMC	4	250	0.0001	10	alexnet	1961.46	MSIStatus	0.749639	0.501081	0.573196
TMRLVTHRVKPS_NKQVC	4	250	5e-05	10	resnet18	2587	MSIStatus	0.748852	0.455134	0.576934
TMRLVTHRVKPS_AFRVD	4	250	5e-05	20	resnet18	3475.2	MSIStatus	0.748787	0.501391	0.603152
TMRLVTHRVKPS_GRTIW	4	750	5e-05	20	resnet18	9858.42	MSIStatus	0.748393	0.528165	0.602947
TMRLVTHRVKPS_INFCA	4	250	0.0001	10	resnet18	2652.09	MSIStatus	0.747934	0.468797	0.579616
TMRLVTHRVKPS_HLWVF	4	500	5e-05	30	resnet18	8368.73	MSIStatus	0.747475	0.535608	0.62086
PDKGHCTDQCHG_WAGIP	4	500	5e-05	10	alexnet	3517.71	MSIStatus	0.745769	0.543982	0.572963
TMRLVTHRVKPS_GDENM	4	250	0.0001	20	resnet18	3727.3	MSIStatus	0.737505	0.527628	0.613246
TMRLVTHRVKPS_FQVSH	4	750	5e-05	30	resnet18	11783.8	MSIStatus	0.73639	0.535713	0.603646
TMRLVTHRVKPS_TDYFG	4	500	0.0001	30	resnet18	8811.1	MSIStatus	0.73311	0.527548	0.607941
PDKGHCTDQCHG_DNSFY	4	500	0.0001	10	alexnet	3720.36	MSIStatus	0.731405	0.535969	0.570886
TMRLVTHRVKPS_GDEGV	4	250	5e-05	30	resnet18	4749.18	MSIStatus	0.729175	0.513537	0.603899
TMRLVTHRVKPS_LGCHR	4	250	0.0001	30	resnet18	4722.39	MSIStatus	0.724715	0.525005	0.60943
TMRLVTHRVKPS_CGREM	4	750	0.0001	20	resnet18	10534	MSIStatus	0.714876	0.54167	0.596819
CHADAGWQANFK_ACGPV	4	500	0.0001	10	inceptionv3	9360.92	MSIStatus	0.713892	0.410288	0.560095
CHADAGWQANFK_WIMRI	4	750	0.0001	10	inceptionv3	13025.4	MSIStatus	0.712449	0.406838	0.564455
PDKGHCTDQCHG_YRHKM	4	750	0.0001	10	alexnet	5601.16	MSIStatus	0.712449	0.513109	0.57669
PDKGHCTDQCHG_EITLG	4	750	5e-05	10	alexnet	5338.97	MSIStatus	0.712252	0.503269	0.55934
TMRLVTHRVKPS_VHKER	4	750	0.0001	30	resnet18	12682.9	MSIStatus	0.705956	0.5328	0.590101
CHADAGWQANFK_MPWEQ	4	250	0.0001	10	inceptionv3	5245.29	MSIStatus	0.692182	0.428076	0.571133
CHADAGWQANFK_EVFHM	4	750	5e-05	10	inceptionv3	12681.9	MSIStatus	0.685754	0.407463	0.570768
PDKGHCTDQCHG_DEIHS	4	250	5e-05	30	alexnet	3906.33	MSIStatus	0.682802	0.513307	0.591754
CHADAGWQANFK_RGKTN	4	500	5e-05	10	inceptionv3	9396.42	MSIStatus	0.681687	0.415644	0.570809
PDKGHCTDQCHG_VKAIE	4	250	0.0001	30	alexnet	3927.68	MSIStatus	0.680769	0.530531	0.5748
PDKGHCTDQCHG_WYFAR	4	250	5e-05	20	alexnet	2882.08	MSIStatus	0.677555	0.516365	0.573344
PDKGHCTDQCHG_GTARF	4	500	5e-05	30	alexnet	6841.15	MSIStatus	0.647449	0.541302	0.563405
PDKGHCTDQCHG_PSLLG	4	500	5e-05	20	alexnet	5526.85	MSIStatus	0.645087	0.53669	0.551379
PDKGHCTDQCHG_HLLVG	4	750	5e-05	20	alexnet	8236.02	MSIStatus	0.644759	0.512877	0.567062
PDKGHCTDQCHG_QHHYG	4	250	0.0001	20	alexnet	3024.11	MSIStatus	0.640561	0.510617	0.568686
PDKGHCTDQCHG_CTLLE	4	750	5e-05	30	alexnet	10200	MSIStatus	0.640037	0.516128	0.571444
CHADAGWQANFK_IYSGA	4	250	5e-05	10	inceptionv3	5203.79	MSIStatus	0.637872	0.440805	0.579726
PDKGHCTDQCHG_HCLDA	4	500	0.0001	30	alexnet	7122	MSIStatus	0.633478	0.546883	0.576445
PDKGHCTDQCHG_SSPSA	4	500	0.0001	20	alexnet	5989.92	MSIStatus	0.627968	0.53977	0.559012
PDKGHCTDQCHG_KFVDH	4	750	0.0001	30	alexnet	10681.4	MSIStatus	0.621474	0.515146	0.557177
PDKGHCTDQCHG_AFLEI	4	750	0.0001	20	alexnet	8382.84	MSIStatus	0.617736	0.540088	0.571894
