## Supplementary material for "Pan-cancer image-based detection of clinically actionable genetic alterations": Suppl. Table 2

### Sheet: Sheet1
TumorType	Mutation	PercentMutated
TCGA-BRCA-DX	PIK3CA	32.65
TCGA-BRCA-DX	TP53	32.55
TCGA-BRCA-DX	GATA3	11.91
TCGA-BRCA-DX	KMT2C	10.04
TCGA-BRCA-DX	MAP3K1	8.44
TCGA-BRCA-DX	BRCA1/2	5.35
TCGA-BRCA-DX	MAP2K4	4.13
TCGA-BRCA-DX	BRCA2	3
TCGA-BRCA-DX	BRCA1	2.53
TCGA-BRCA-DX	CHD1	0.94
TCGA-CRC-DX	APC	72.47
TCGA-CRC-DX	TP53	58.8
TCGA-CRC-DX	TTN	48.13
TCGA-CRC-DX	KRAS	40.82
TCGA-CRC-DX	PIK3CA	27.53
TCGA-CRC-DX	FBXW7	16.85
TCGA-CRC-DX	SMAD4	12.92
TCGA-CRC-DX	AMER1	12.55
TCGA-CRC-DX	BRAF	11.8
TCGA-CRC-DX	TCF7L2	10.11
TCGA-CRC-DX	ACVR2A	7.12
TCGA-CRC-DX	CTNNB1	6.18
TCGA-CRC-DX	NRAS	6.18
TCGA-CRC-DX	SMAD2	5.24
TCGA-CRC-DX	TCERG1	4.87
TCGA-CRC-DX	B2M	4.87
TCGA-CRC-DX	MSH6	4.49
TCGA-CRC-DX	MAP7	4.12
TCGA-CRC-DX	CASP8	3.93
TCGA-CRC-DX	PTPN12	3.37
TCGA-CRC-DX	TGFBR2	3.37
TCGA-CRC-DX	MYO1B	3.18
TCGA-CRC-DX	MIER3	3
TCGA-CRC-DX	FZD3	2.62
TCGA-CRC-DX	CDC27	2.25
TCGA-CRC-DX	MSH3	2.06
TCGA-HNSC-DX	TP53	69.32
TCGA-HNSC-DX	FAT1	21.75
TCGA-HNSC-DX	CDKN2A	20.58
TCGA-HNSC-DX	NOTCH1	17.67
TCGA-HNSC-DX	PIK3CA	17.48
TCGA-HNSC-DX	KMT2D	14.95
TCGA-HNSC-DX	NSD1	11.65
TCGA-HNSC-DX	CASP8	10.68
TCGA-HNSC-DX	HRAS	6.02
TCGA-HNSC-DX	NFE2L2	5.83
TCGA-LUAD-DX	TP53	52.12
TCGA-LUAD-DX	KRAS	29.86
TCGA-LUAD-DX	KEAP1	18.02
TCGA-LUAD-DX	STK11	13.6
TCGA-LUAD-DX	EGFR	12.37
TCGA-LUAD-DX	NF1	11.66
TCGA-LUAD-DX	SMARCA4	8.48
TCGA-LUAD-DX	MGA	8.13
TCGA-LUAD-DX	BRAF	7.24
TCGA-LUAD-DX	SETD2	7.24
TCGA-LUAD-DX	RBM10	6.89
TCGA-LUAD-DX	ARID1A	6.18
TCGA-LUAD-DX	RB1	6.18
TCGA-LUAD-DX	PIK3CA	4.95
TCGA-LUAD-DX	CDKN2A	4.59
TCGA-LUAD-DX	MET	4.24
TCGA-LUAD-DX	U2AF1	2.3
TCGA-LUAD-DX	ERBB2	2.12
TCGA-LUAD-DX	RIT1	1.77
TCGA-LUAD-DX	MAP2K1	1.59
TCGA-LUSC-DX	TP53	83.47
TCGA-LUSC-DX	KMT2D	22.93
TCGA-LUSC-DX	CDKN2A	15.08
TCGA-LUSC-DX	NFE2L2	15.08
TCGA-LUSC-DX	NF1	12.6
TCGA-LUSC-DX	PIK3CA	11.16
TCGA-LUSC-DX	PTEN	10.74
TCGA-LUSC-DX	KEAP1	10.12
TCGA-LUSC-DX	NOTCH1	8.06
TCGA-LUSC-DX	RB1	6.82
TCGA-LUSC-DX	KMT2B	4.55
TCGA-LUSC-DX	HLA_A	1.45
TCGA-PAAD-DX	KRAS	65.36
TCGA-PAAD-DX	TP53	59.78
TCGA-PAAD-DX	SMAD4	20.67
TCGA-PAAD-DX	CDKN2A	20.11
TCGA-PAAD-DX	RNF43	6.15
TCGA-PAAD-DX	ARID1A	5.59
TCGA-PAAD-DX	GNAS	5.59
TCGA-PAAD-DX	TGFBR2	4.47
TCGA-PAAD-DX	RREB1	3.91
TCGA-PAAD-DX	PBRM1	2.79
TCGA-PRAD-DX	TP53	12.05
TCGA-PRAD-DX	SPOP	11.45
TCGA-PRAD-DX	KMT2C	6.02
TCGA-PRAD-DX	KMT2D	5.82
TCGA-PRAD-DX	FOXA1	5.62
TCGA-PRAD-DX	ATM	4.42
TCGA-PRAD-DX	PTEN	3.41
TCGA-PRAD-DX	KDM6A	2.81
TCGA-PRAD-DX	PIK3CA	2.81
TCGA-PRAD-DX	CTNNB1	2.61
TCGA-PRAD-DX	ZMYM3	2.41
TCGA-PRAD-DX	BRCAany	2.01
TCGA-PRAD-DX	SETD2	2.01
TCGA-PRAD-DX	CDK12	1.81
TCGA-PRAD-DX	BRAF	1.61
TCGA-PRAD-DX	CHD1	1.61
TCGA-PRAD-DX	MED12	1.61
TCGA-PRAD-DX	KMT2A	1.41
TCGA-PRAD-DX	CDKN1B	1.2
TCGA-PRAD-DX	IDH1	1.2
TCGA-SKCM-DX	BRAF	54.11
TCGA-SKCM-DX	NRAS	28.54
TCGA-SKCM-DX	NF1	17.12
TCGA-SKCM-DX	TP53	16.67
TCGA-SKCM-DX	CDKN2A	13.7
TCGA-SKCM-DX	MTOR	11.87
TCGA-SKCM-DX	BRCA2	11.64
TCGA-SKCM-DX	FLT3	10.96
TCGA-SKCM-DX	FGFR2	10.27
TCGA-SKCM-DX	PTEN	10.27
TCGA-SKCM-DX	MET	9.13
TCGA-SKCM-DX	EGFR	7.99
TCGA-SKCM-DX	PDGFRB	7.76
TCGA-SKCM-DX	PPP6C	7.31
TCGA-SKCM-DX	VEGFC	7.31
TCGA-SKCM-DX	MAP2K1	6.39
TCGA-SKCM-DX	ABL1	6.16
TCGA-SKCM-DX	RAC1	6.16
TCGA-SKCM-DX	IDH1	5.94
TCGA-SKCM-DX	STK19	4.79
TCGA-SKCM-DX	CDK4	3.65
TCGA-SKCM-DX	NMS	3.42
TCGA-STAD-DX	PIK3CA	16.28
TCGA-STAD-DX	ERBB3	10.09
TCGA-STAD-DX	ATM	9.63
TCGA-STAD-DX	KRAS	9.17
TCGA-STAD-DX	BRCA2	8.72
TCGA-STAD-DX	NF1	7.8
TCGA-STAD-DX	PTEN	7.57
TCGA-STAD-DX	MTOR	7.34
TCGA-STAD-DX	ERBB2	6.88
TCGA-STAD-DX	RHOA	5.5
TCGA-STAD-DX	PTCH1	5.5
TCGA-STAD-DX	EGFR	5.28
TCGA-STAD-DX	RASA1	5.28
TCGA-STAD-DX	FGFR2	4.13
TCGA-STAD-DX	ARHGAP26	3.67
TCGA-STAD-DX	PIK3R1	3.21
TCGA-STAD-DX	ARHGAP6	2.98
TCGA-STAD-DX	JAK2	2.52
TCGA-STAD-DX	MET	1.61
